# Antigen and Checkpoint Receptor Recalibration of T Cell Receptor Signal Strength

**DOI:** 10.1101/2021.03.02.431957

**Authors:** Thomas A.E. Elliot, Emma K. Jennings, David A.J. Lecky, Natasha Thawait, Adriana Flores-Langarica, David C. Wraith, David Bending

**Affiliations:** Institute of Immunology and Immunotherapy, College of Medical and Dental Sciences, University of Birmingham, Birmingham, B15 2TT, UK; Flow Cytometry Technical Specialist, Infrastructure and Facilities, College of Medical and Dental Sciences, University of Birmingham, Birmingham, B15 2TT, UK

## Abstract

How T cell receptor (TCR) signal strength modulates T cell function and to what extent this is modified by immune checkpoint blockade (ICB) are key questions in immunology. Using Nr4a3-Tocky mice as a digital read-out of NFAT pathway activity, we identify the rapid quantitative and qualitative changes that occur in CD4^+^ T cells in response to a range of TCR signalling strengths. We demonstrate that the time and dose dependent programming of distinct co-inhibitory receptors rapidly re-calibrates T cell activation thresholds. By developing a new *in vivo* model, we analyse the immediate effects of ICB on T cell re-activation. Our findings reveal that anti-PD1 but not anti-Lag3 immunotherapy leads to an increased TCR signal strength. We define a strong TCR signal metric of five genes specifically upregulated by anti-PD1 in T cells (TCR.strong), which can stratify clinical outcomes during anti-PD1 monotherapy in melanoma patients. Our study therefore reveals how analysis of TCR signal strength – and its manipulation – can provide powerful metrics for monitoring outcomes to immunotherapy.

**Key Points:**

- TCR signal strength-dependent programming of CD4^+^ T cells revealed over time in vivo
- Inhibitory receptor expression is dynamic, TCR signal strength dependent, and rapidly re-calibrates T cell activation thresholds
- PD1 but not Lag3 blockade leads to a unique and increased TCR signal strength signature (coined TCR.strong)
- TCR.strong metric stratifies melanoma patient survival in response to Nivolumab (anti-PD1) therapy
