## Supplementary Table 2 for "Antigen and Checkpoint Receptor Recalibration of T Cell Receptor Signal Strength"

### Sheet: 4hr_80ug_vs_0.8ug
ID	Description	GeneRatio	BgRatio	pvalue	p.adjust	qvalue	geneID	Count
mmu04659	Th17 cell differentiation	26/273	104/8900	3.70166e-17	9.40222e-15	7.40332e-15	Il12rb1/Tbx21/Ahr/Hif1a/Irf4/Il6st/Il2ra/Il21/Il2/Rorc/Rora/Smad3/Foxp3/Ifng/Il2rb/Lck/Cd3g/Cd247/Gata3/Plcg1/Cd4/Cd3e/Tyk2/Tgfbr2/Rara/Mapk11	26
mmu05321	Inflammatory bowel disease	16/273	62/8900	3.05346e-11	3.87789e-09	3.05346e-09	Il12rb1/Tbx21/Il10/Il12rb2/Il18rap/Il18r1/Il21/Il2/Rorc/Rora/Smad3/Foxp3/Ifng/Maf/Stat4/Gata3	16
mmu04658	Th1 and Th2 cell differentiation	18/273	88/8900	1.16187e-10	9.83718e-09	7.74581e-09	Il12rb1/Tbx21/Il12rb2/Il2ra/Il2/Ifng/Maf/Stat4/Il2rb/Lck/Cd3g/Cd247/Gata3/Plcg1/Cd4/Cd3e/Tyk2/Mapk11	18
mmu04060	Cytokine-cytokine receptor interaction	32/273	292/8900	2.7435e-10	1.74212e-08	1.37175e-08	Acvr1b/Il12rb1/Il7r/Il10/Il12rb2/Ccl4/Il6st/Il18rap/Il1rl1/Il18r1/Il2ra/Il21/Il2/Cxcl9/Cd40lg/Il10ra/Lif/Ccr7/Cxcr3/Ifng/Il2rb/Acvrl1/Fasl/Il10rb/Cd4/Ltb/Tnfrsf1b/Tnfrsf9/Tnfrsf4/Ccr9/Tnfrsf1a/Tgfbr2	32
mmu04660	T cell receptor signaling pathway	18/273	103/8900	1.74303e-09	8.85458e-08	6.97211e-08	Il10/Map3k8/Icos/Ctla4/Il2/Cd40lg/Malt1/Ifng/Lck/Cd3g/Ptpn6/Cd247/Plcg1/Cd4/Rasgrp1/Cd3e/Grap2/Mapk11	18
mmu04061	Viral protein interaction with cytokine and cytokine receptor	16/273	95/8900	2.47941e-08	1.04962e-06	8.26469e-07	Il10/Ccl4/Il6st/Il18rap/Il18r1/Il2ra/Il2/Cxcl9/Il10ra/Ccr7/Cxcr3/Il2rb/Il10rb/Tnfrsf1b/Ccr9/Tnfrsf1a	16
mmu04630	JAK-STAT signaling pathway	21/273	168/8900	3.86891e-08	1.40386e-06	1.1054e-06	Il12rb1/Il7r/Il10/Il12rb2/Il6st/Cdkn1a/Il2ra/Il21/Il2/Il10ra/Lif/Socs1/Stat2/Socs3/Ifng/Stat4/Il2rb/Ptpn6/Il10rb/Tyk2/Bcl2	21
mmu05235	PD-L1 expression and PD-1 checkpoint pathway in cancer	14/273	88/8900	3.93569e-07	1.24958e-05	9.83923e-06	Map2k3/Hif1a/Ifng/Lck/Cd3g/Ptpn6/Cd247/Cd274/Plcg1/Cd4/Rasgrp1/Cd3e/Batf/Mapk11	14
mmu05145	Toxoplasmosis	15/273	110/8900	1.17253e-06	3.3081e-05	2.6048e-05	Il10/Map2k3/Cd40lg/Il10ra/Socs1/Irgm1/Ifng/Irgm2/Igtp/Il10rb/Tnfrsf1a/Tyk2/Ldlr/Mapk11/Bcl2	15
mmu00100	Steroid biosynthesis	7/273	20/8900	1.3024e-06	3.3081e-05	2.6048e-05	Cyp51/Sqle/Nsdhl/Msmo1/Sc5d/Lss/Dhcr24	7
mmu04066	HIF-1 signaling pathway	14/273	114/8900	9.36251e-06	0.000216189	0.000170227	Hk2/Timp1/Hif1a/Cdkn1a/Slc2a1/Egln3/Hk1/Camk2d/Ifng/Cdkn1b/Plcg1/Ldhb/Bcl2/Eno3	14
mmu05162	Measles	15/273	146/8900	3.92871e-05	0.000831576	0.000654784	Apaf1/Il2ra/Il2/Oas2/Stat2/Cdk6/Il2rb/Fasl/Cd3g/Cdkn1b/Cd46/Cd3e/Tyk2/Ikbke/Bcl2	15
mmu05202	Transcriptional misregulation in cancer	19/273	223/8900	5.2828e-05	0.00103218	0.000812739	Gzmb/Id2/Gadd45g/Cdkn1a/Mllt3/Etv6/Pml/Runx2/Foxo1/Maf/Cebpb/Il2rb/Cdkn1b/Rel/Ptk2/Zeb1/Klf3/Tgfbr2/Rara	19
mmu05135	Yersinia infection	14/273	134/8900	5.9123e-05	0.00107266	0.000844615	Il10/Map2k3/Pip5k1b/Il2/Rps6ka3/Lck/Plcg1/Fyb/Ptk2/Cd4/Baiap2/Itga4/Arhgef1/Mapk11	14
mmu05340	Primary immunodeficiency	7/273	36/8900	9.20346e-05	0.00155845	0.00122713	Il7r/Icos/Cd40lg/Tap1/Lck/Cd4/Cd3e	7
mmu04380	Osteoclast differentiation	13/273	128/8900	0.000144828	0.00229914	0.00181034	Fosl1/Fosl2/Socs1/Stat2/Junb/Socs3/Ifng/Lck/Cyba/Tnfrsf1a/Tyk2/Tgfbr2/Mapk11	13
mmu05166	Human T-cell leukemia virus 1 infection	19/273	247/8900	0.000205486	0.0030702	0.00241748	Kat2b/Elk1/Cdkn1a/Fosl1/Nrp1/Il2ra/Il2/Slc2a1/Smad3/Il2rb/Lck/Cd3g/Cd4/Tnfrsf1a/Cd3e/Tgfbr2/Egr2/Egr1/H2-T24	19
mmu04144	Endocytosis	20/273	272/8900	0.00025625	0.003441	0.00270945	Pip5k1b/Il2ra/Smad3/Eea1/Pml/Rab11fip3/Arap2/Chmp4b/Il2rb/Acap1/Arrb1/Ehd3/Bin1/Nedd4l/Rab11fip1/Ldlr/Tgfbr2/Smap2/H2-T24/Vps37b	20
mmu05169	Epstein-Barr virus infection	18/273	231/8900	0.000257398	0.003441	0.00270945	Map2k3/Apaf1/Gadd45g/Cdkn1a/Oas2/Tap1/Stat2/Cdk6/Cd3g/Cdkn1b/Cd247/Cr2/Cd3e/Tyk2/Ikbke/Mapk11/H2-T24/Bcl2	18
mmu05161	Hepatitis B	14/273	163/8900	0.000472156	0.00599638	0.00472156	Elk1/Map2k3/Apaf1/Cdkn1a/Smad3/Stat2/Stat4/Fasl/Tyk2/Tgfbr2/Egr2/Ikbke/Mapk11/Bcl2	14
mmu04068	FoxO signaling pathway	12/273	131/8900	0.000671214	0.00775477	0.00610612	Il7r/Il10/Sgk1/Gadd45g/Cdkn1a/Smad3/Fbxo25/Foxo1/Fasl/Cdkn1b/Tgfbr2/Mapk11	12
mmu04668	TNF signaling pathway	11/273	113/8900	0.000671673	0.00775477	0.00610612	Map2k3/Map3k8/Il18r1/Lif/Junb/Socs3/Cebpb/Ifi47/Tnfrsf1b/Tnfrsf1a/Mapk11	11
mmu05170	Human immunodeficiency virus 1 infection	17/273	240/8900	0.00112295	0.0124013	0.00976481	Map2k3/Samhd1/Tap1/Fasl/Cd3g/Cd247/Apobec3/Plcg1/Ptk2/Cd4/Tnfrsf1b/Tnfrsf1a/Cd3e/Gng2/Mapk11/H2-T24/Bcl2	17
mmu05142	Chagas disease	10/273	103/8900	0.00119509	0.0126481	0.0099591	Il10/Il2/Ifng/Fasl/Cd3g/Cd247/Tnfrsf1a/Cd3e/Tgfbr2/Mapk11	10
mmu05160	Hepatitis C	13/273	165/8900	0.00165856	0.016851	0.0132685	Apaf1/Cdkn1a/Oas2/Stat2/Cdk6/Socs3/Ifng/Rnasel/Fasl/Tnfrsf1a/Tyk2/Ldlr/Ikbke	13
mmu04672	Intestinal immune network for IgA production	6/273	43/8900	0.00185037	0.0180767	0.0142336	Il10/Icos/Il2/Cd40lg/Itga4/Ccr9	6
mmu04217	Necroptosis	13/273	174/8900	0.00265855	0.0250101	0.019693	Zbp1/Chmp4b/Stat2/Camk2d/Ifng/Stat4/Fasl/Tnfrsf1a/Tyk2/Pygb/H2afv/Bcl2/Hist2h2ac	13
mmu05330	Allograft rejection	7/273	63/8900	0.00301526	0.0273527	0.0215376	Gzmb/Il10/Il2/Cd40lg/Ifng/Fasl/H2-T24	7
mmu05152	Tuberculosis	13/273	180/8900	0.00356624	0.0312353	0.0245948	Il10/Apaf1/Il10ra/Malt1/Eea1/Camk2d/Ifng/Cebpb/Lsp1/Il10rb/Tnfrsf1a/Mapk11/Bcl2	13
mmu04064	NF-kappa B signaling pathway	9/273	105/8900	0.00484539	0.0410243	0.0323026	Ccl4/Gadd45g/Cd40lg/Malt1/Lck/Plcg1/Ltb/Tnfrsf1a/Bcl2	9
mmu04621	NOD-like receptor signaling pathway	14/273	211/8900	0.00541287	0.0432609	0.0340637	Gbp3/Gbp2/Oas2/Ifi206/Stat2/Gbp7/Rnasel/Gbp5/Cyba/Tyk2/Card6/Ikbke/Mapk11/Bcl2	14
mmu05140	Leishmaniasis	7/273	70/8900	0.00545019	0.0432609	0.0340637	Elk1/Il10/Ifng/Ptpn6/Cyba/Itga4/Mapk11	7
mmu04928	Parathyroid hormone synthesis, secretion and action	9/273	108/8900	0.00582605	0.0440172	0.0346592	Cdkn1a/Pde4b/Runx2/Gata3/Arrb1/Pde4a/Egr1/Arhgef1/Bcl2	9
mmu04520	Adherens junction	7/273	71/8900	0.00589206	0.0440172	0.0346592	Smad3/Tcf7/Ptpn6/Baiap2/Lef1/Tgfbr2/Acp1	7

### Sheet: 12hr_80ug_vs_0.8ug
ID	Description	GeneRatio	BgRatio	pvalue	p.adjust	qvalue	geneID	Count
mmu04110	Cell cycle	12/123	123/8900	1.11356e-07	1.59127e-05	1.28787e-05	Cdc45/Cdc6/E2f2/Cdk1/Cdkn1a/Bub1/E2f1/Ccna2/Ccne2/Ttk/Espl1/Cdkn2d	12
mmu05321	Inflammatory bowel disease	9/123	62/8900	1.5012e-07	1.59127e-05	1.28787e-05	Tbx21/Gata3/Il10/Il12rb2/Il21/Il2/Rorc/Rora/Maf	9
mmu05166	Human T-cell leukemia virus 1 infection	14/123	247/8900	7.25547e-06	0.000472139	0.000382119	Kat2b/E2f2/Adcy6/Cdkn1a/Nrp1/Il1r1/Il2ra/E2f1/Ccna2/Il2/Ccne2/Egr2/Egr1/Espl1	14
mmu04060	Cytokine-cytokine receptor interaction	15/123	292/8900	1.10389e-05	0.000472139	0.000382119	Fasl/Tnfsf14/Il10/Il12rb2/Ccl4/Tnfrsf25/Il1r1/Xcl1/Il2ra/Il21/Il2/Tnfrsf9/Cxcr3/Tnfrsf19/Ccr5	15
mmu04659	Th17 cell differentiation	9/123	104/8900	1.24983e-05	0.000472139	0.000382119	Tbx21/Gata3/Irf4/Il1r1/Il2ra/Il21/Il2/Rorc/Rora	9
mmu01524	Platinum drug resistance	8/123	80/8900	1.33624e-05	0.000472139	0.000382119	Fasl/Bid/Brca1/Birc5/Top2a/Cdkn1a/Atp7a/Gstm1	8
mmu03440	Homologous recombination	6/123	41/8900	1.86629e-05	0.000565221	0.000457453	Brca1/Rad51/Rad54l/Brip1/Eme1/Rad54b	6
mmu04061	Viral protein interaction with cytokine and cytokine receptor	8/123	95/8900	4.71473e-05	0.0012494	0.00101119	Tnfsf14/Il10/Ccl4/Xcl1/Il2ra/Il2/Cxcr3/Ccr5	8
mmu05161	Hepatitis B	9/123	163/8900	0.000411189	0.00968578	0.00783904	Fasl/Bid/Birc5/E2f2/Cdkn1a/E2f1/Ccna2/Ccne2/Egr2	9
mmu04660	T cell receptor signaling pathway	7/123	103/8900	0.000536731	0.0107859	0.00872941	Il10/Icos/Ctla4/Il2/Malt1/Cd8b1/Cd8a	7
mmu04064	NF-kappa B signaling pathway	7/123	105/8900	0.000602718	0.0107859	0.00872941	Tnfsf14/Ccl4/Tnfaip3/Il1r1/Vcam1/Malt1/Bcl2a1b	7
mmu03460	Fanconi anemia pathway	5/123	51/8900	0.000656625	0.0107859	0.00872941	Brca1/Rad51/Fancd2/Brip1/Eme1	5
mmu04514	Cell adhesion molecules	9/123	174/8900	0.0006614	0.0107859	0.00872941	Itgb7/Icos/Ctla4/Vcam1/Cd226/Cd99l2/Itga9/Cd8b1/Cd8a	9
mmu04978	Mineral absorption	5/123	53/8900	0.000784715	0.0118828	0.00961718	Slc40a1/Atp2b4/Mt2/Mt1/Atp7a	5
mmu05202	Transcriptional misregulation in cancer	10/123	223/8900	0.00101058	0.0142829	0.0115597	Itgb7/Igf1r/Pax5/Rel/Cdkn1a/Ccna2/Nr4a3/Maf/Per2/Bcl2a1b	10
mmu04114	Oocyte meiosis	7/123	119/8900	0.00126547	0.0165434	0.0133891	Igf1r/Cdk1/Adcy6/Sgo1/Bub1/Ccne2/Espl1	7
mmu04658	Th1 and Th2 cell differentiation	6/123	88/8900	0.00132659	0.0165434	0.0133891	Tbx21/Gata3/Il12rb2/Il2ra/Il2/Maf	6
mmu04914	Progesterone-mediated oocyte maturation	6/123	90/8900	0.00149039	0.0175534	0.0142066	Igf1r/Cdk1/Adcy6/Bub1/Ccna2/Kif22	6
mmu04640	Hematopoietic cell lineage	6/123	94/8900	0.00186382	0.0207963	0.0168311	Cd44/Cd5/Il1r1/Il2ra/Cd8b1/Cd8a	6
mmu04630	JAK-STAT signaling pathway	8/123	168/8900	0.00223178	0.0236569	0.0191463	Il10/Il12rb2/Cdkn1a/Pim1/Il2ra/Il21/Il2/Socs3	8
mmu05221	Acute myeloid leukemia	5/123	70/8900	0.00274691	0.0272454	0.0220507	Pim1/Ccna2/Pim2/Per2/Bcl2a1b	5
mmu04672	Intestinal immune network for IgA production	4/123	43/8900	0.00282735	0.0272454	0.0220507	Itgb7/Il10/Icos/Il2	4
mmu05206	MicroRNAs in cancer	11/123	303/8900	0.0030844	0.0274439	0.0222113	Cd44/Brca1/E2f2/Cdkn1a/Pim1/Cdca5/Vim/E2f1/Ccne2/Prkce/Sox4	11
mmu04115	p53 signaling pathway	5/123	72/8900	0.00310685	0.0274439	0.0222113	Bid/Cdk1/Rrm2/Cdkn1a/Ccne2	5
mmu04218	Cellular senescence	8/123	184/8900	0.00390736	0.0331344	0.0268168	Foxm1/Mybl2/E2f2/Cdk1/Cdkn1a/E2f1/Ccna2/Ccne2	8
mmu05169	Epstein-Barr virus infection	9/123	231/8900	0.00463458	0.0377897	0.0305845	Bid/Cd44/E2f2/Tnfaip3/Cdkn1a/Vim/E2f1/Ccna2/Ccne2	9

### Sheet: 24hr_80ug_vs_0.8ug
ID	Description	GeneRatio	BgRatio	pvalue	p.adjust	qvalue	geneID	Count
mmu05321	Inflammatory bowel disease	7/67	62/8900	3.53e-07	5.54e-05	4.86e-05	Tbx21/Il12rb2/Ifngr2/Il18rap/Il18r1/Il21/Maf	7
mmu05202	Transcriptional misregulation in cancer	8/67	223/8900	0.000250275	0.0122776	0.0107836	Itgb7/Gadd45b/Gzmb/Cdkn1a/Nr4a3/Cdkn2c/Maf/Cebpb	8
mmu04630	JAK-STAT signaling pathway	7/67	168/8900	0.000252842	0.0122776	0.0107836	Il12rb2/Ifngr2/Cdkn1a/Pim1/Il21/Il10ra/Socs3	7
mmu04060	Cytokine-cytokine receptor interaction	9/67	292/8900	0.000312806	0.0122776	0.0107836	Il12rb2/Ifngr2/Lta/Il18rap/Il18r1/Il1r1/Il21/Tnfrsf9/Il10ra	9
mmu04068	FoxO signaling pathway	6/67	131/8900	0.000433772	0.0136204	0.011963	Gadd45b/Sgk1/Cdkn1a/Bcl2l11/S1pr4/Cdkn2d	6
mmu04064	NF-kappa B signaling pathway	5/67	105/8900	0.00112304	0.0293861	0.0258101	Gadd45b/Lta/Il1r1/Vcam1/Malt1	5
mmu04668	TNF signaling pathway	5/67	113/8900	0.0015588	0.0349616	0.0307071	Lta/Il18r1/Vcam1/Socs3/Cebpb	5
mmu04115	p53 signaling pathway	4/67	72/8900	0.00205515	0.0384966	0.033812	Gadd45b/Perp/Cdkn1a/Cd82	4
mmu04110	Cell cycle	5/67	123/8900	0.00226504	0.0384966	0.033812	Gadd45b/Cdkn1a/Cdc25b/Cdkn2c/Cdkn2d	5
mmu05166	Human T-cell leukemia virus 1 infection	7/67	247/8900	0.00245201	0.0384966	0.033812	Cdkn1a/Lta/Il1r1/Cdkn2c/Egr2/Egr1/Tspo	7
