## Supplementary Table 3 for "Antigen and Checkpoint Receptor Recalibration of T Cell Receptor Signal Strength"

### Sheet: Anti-PD1 vs Isotype
ensembl_gene_id	external_gene_name	baseMean	log2FoldChange	lfcSE	pvalue	padj
ENSMUSG00000038059	Smim3	21.2092	2.76848	1.14146	6.85888e-07	0.000375729
ENSMUSG00000018341	Il12rb2	121.234	2.66471	0.313819	3.77743e-19	4.13856e-15
ENSMUSG00000044162	Tnip3	155.657	1.95373	0.308717	4.14276e-14	1.1347e-10
ENSMUSG00000027718	Il21	71.5751	1.66104	0.454929	1.43446e-07	9.82248e-05
ENSMUSG00000026384	Ptpn4	150.161	1.47861	0.269268	5.69012e-11	8.90585e-08
ENSMUSG00000019866	Crybg1	207.907	1.47201	0.244968	2.7609e-12	6.04968e-09
ENSMUSG00000042842	Serpinb6b	262.396	1.39833	0.199619	8.29879e-15	3.03072e-11
ENSMUSG00000063889	Crem	86.819	1.37168	0.445929	2.16752e-06	0.000989474
ENSMUSG00000097162	2310010J17Rik	53.2075	1.26818	0.511264	8.37065e-06	0.00339662
ENSMUSG00000037999	Arap2	720.277	1.18132	0.241252	2.21403e-08	1.86592e-05
ENSMUSG00000026072	Il1r1	62.9387	1.1754	0.591784	2.02665e-05	0.00653057
ENSMUSG00000021886	Gpr65	224.85	1.14366	0.201835	5.30939e-10	6.4633e-07
ENSMUSG00000041570	Camsap2	88.5342	1.06504	0.344532	8.8575e-06	0.00346581
ENSMUSG00000032238	Rora	410.217	1.03382	0.359152	1.37212e-05	0.00501099
ENSMUSG00000032688	Malt1	313.561	0.915324	0.215698	1.54755e-06	0.000807377
ENSMUSG00000030530	Furin	211.996	0.913668	0.216428	1.66424e-06	0.00082879
ENSMUSG00000038843	Gcnt1	49.5937	0.894313	0.581429	8.33309e-05	0.0163031
ENSMUSG00000025986	Slc39a10	144.325	0.885186	0.352291	3.95763e-05	0.0100837
ENSMUSG00000039191	Rbpj	121.361	0.862524	0.338994	4.149e-05	0.010331
ENSMUSG00000041954	Tnfrsf18	400.33	0.848244	0.170102	1.10848e-07	8.09637e-05
ENSMUSG00000022637	Cblb	390.291	0.84694	0.177378	2.93798e-07	0.000169413
ENSMUSG00000028965	Tnfrsf9	203.261	0.840782	0.286123	2.69217e-05	0.00776195
ENSMUSG00000044468	Tent5c	123.34	0.818613	0.351101	6.21077e-05	0.0130856
ENSMUSG00000024789	Jak2	176.158	0.813694	0.245098	1.65443e-05	0.00566436
ENSMUSG00000053931	Cnn3	136.585	0.791451	0.30671	5.0404e-05	0.0115047
ENSMUSG00000027639	Samhd1	395.079	0.788509	0.159397	1.69412e-07	0.000109181
ENSMUSG00000041046	Ramp3	15.1671	0.785026	1.17468	5.87269e-05	0.0126159
ENSMUSG00000024669	Cd5	148.779	0.770143	0.318483	6.57659e-05	0.0135949
ENSMUSG00000029075	Tnfrsf4	736.173	0.760755	0.125935	4.40803e-10	6.0368e-07
ENSMUSG00000034765	Dusp5	206.052	0.743958	0.235246	2.55792e-05	0.0077157
ENSMUSG00000019256	Ahr	71.8976	0.708636	0.546518	0.000212624	0.0342815
ENSMUSG00000040899	Ccr6	76.1027	0.708456	0.547238	0.000212773	0.0342815
ENSMUSG00000004043	Stat5a	208.568	0.706438	0.249875	4.54429e-05	0.0110638
ENSMUSG00000041515	Irf8	710.659	0.667715	0.125237	3.63154e-08	2.84194e-05
ENSMUSG00000021109	Hif1a	1065.62	0.667489	0.113252	1.46309e-09	1.60297e-06
ENSMUSG00000062939	Stat4	191.209	0.658697	0.346443	0.000168309	0.0292697
ENSMUSG00000034187	Nsf	229.905	0.656893	0.257564	7.3544e-05	0.0149213
ENSMUSG00000004040	Stat3	835.212	0.602036	0.134548	1.94253e-06	0.000925318
ENSMUSG00000039361	Picalm	290.443	0.572551	0.240845	0.000106743	0.0201633
ENSMUSG00000024014	Pim1	508.805	0.570721	0.147236	9.82397e-06	0.00371143
ENSMUSG00000026009	Icos	2113.89	0.562048	0.0964812	2.93659e-09	2.6811e-06
ENSMUSG00000038608	Dock10	569.109	0.555148	0.151278	1.50246e-05	0.00531
ENSMUSG00000023927	Satb1	2901.6	0.518362	0.0785015	2.32008e-11	4.23646e-08
ENSMUSG00000029076	Sdf4	459.731	0.512885	0.194339	7.81246e-05	0.0155624
ENSMUSG00000038467	Chmp4b	1110.81	0.490932	0.110419	2.53799e-06	0.00111225
ENSMUSG00000075602	Ly6a	1065.83	0.465099	0.145432	3.4895e-05	0.00932463
ENSMUSG00000021356	Irf4	717.252	0.459304	0.159325	5.59191e-05	0.012253
ENSMUSG00000041872	Il17f	13.7357	0.435975	1.04973	5.30314e-05	0.0118574
ENSMUSG00000026981	Il1rn	15.3147	0.429886	0.850069	0.000232375	0.0368971
ENSMUSG00000041235	Chd7	636.7	0.405918	0.185911	0.000153014	0.0274823
ENSMUSG00000044505	Lingo4	6.8929	0.116725	0.540611	0.000172468	0.0295244
ENSMUSG00000030067	Foxp1	1292.24	-0.385268	0.120276	3.38005e-05	0.00925796
ENSMUSG00000025647	Shisa5	1374.04	-0.401815	0.127153	3.64812e-05	0.00951637
ENSMUSG00000033016	Nfatc1	451.839	-0.491718	0.229402	0.000160556	0.0283718
ENSMUSG00000008496	Pou2f2	673.733	-0.496128	0.165378	4.67099e-05	0.0111251
ENSMUSG00000022148	Fyb	571.027	-0.532506	0.149466	1.86153e-05	0.00618027
ENSMUSG00000033767	Tmem131l	252.995	-0.56769	0.286791	0.000186022	0.0308796
ENSMUSG00000030287	Itpr2	211.912	-0.609939	0.28002	0.000132102	0.0245307
ENSMUSG00000028634	Hivep3	452.652	-0.632467	0.198388	3.07242e-05	0.00863114
ENSMUSG00000046876	Atxn1	147.79	-0.644038	0.343311	0.000180571	0.030436
ENSMUSG00000056498	Tmem154	69.1601	-0.774894	0.55364	0.000151362	0.0274823
ENSMUSG00000076609	Igkc	24.1156	-0.816494	0.919843	9.45083e-05	0.0181655
ENSMUSG00000021895	Arhgef3	143.676	-0.836048	0.280584	2.58095e-05	0.0077157
ENSMUSG00000033713	Foxn3	205.494	-0.845751	0.205375	2.89553e-06	0.00122013
ENSMUSG00000022475	Hdac7	948.903	-0.865695	0.114109	6.58537e-15	3.03072e-11
ENSMUSG00000004266	Ptpn6	400.788	-0.897973	0.159179	2.74154e-09	2.6811e-06
ENSMUSG00000015314	Slamf6	286.824	-0.918464	0.193448	2.40752e-07	0.000146538
ENSMUSG00000024399	Ltb	82.8391	-0.984711	0.39006	2.6057e-05	0.0077157
ENSMUSG00000024402	Lta	73.7648	-1.00219	0.612045	5.03606e-05	0.0115047
