## Supplementary Table 4 for "Antigen and Checkpoint Receptor Recalibration of T Cell Receptor Signal Strength"

### Sheet: Sheet1
OT	Res	4hr	PD1
PDCD1	AKR1C4	GM12534	SMIM3
CXCL9	KCNA1	IL21	IL12RB2
PRF1	PIGR	GM43822	TNIP3
LAG3	ACOD1	MT2	IL21
GZMH	CCL16	CTLA4	PTPN4
GBP5	HGD	IFNG	CRYBG1
CXCR6	PDCD1	MT1	SERPINB6B
IFNG	HS3ST3B1	A230072C01RIK	CREM
IL32	IL24	CRYBG1	2310010J17RIK
ACOD1	IFNG	CXCL9	ARAP2
GZMA	TMEM155	SMIM3	IL1R1
CD8B	DBH	IL12RB2	GPR65
CCL4	GZMH	GZMB	CAMSAP2
SIRPG	MPO	CCL4	RORA
TMPRSS3	CP	SERPINB6B	MALT1
CD7	RRAD	SERPINB9	FURIN
IDO1	HS3ST3A1	CRABP2	GCNT1
ANKRD22	PRF1	TIMP1	SLC39A10
JAKMIP1	TMPRSS3	SOCS3	RBPJ
NKG7	GZMA	CETN4	TNFRSF18
FASLG	JAKMIP1	EGLN3	CBLB
GBP1	CXCR6	LY6C1	TNFRSF9
TNFRSF9	SLC27A2	IL10	TENT5C
CD8A	CCBE1	CHST11	JAK2
GZMB	GZMB	MALT1	CNN3
ZAP70	ICOS	GM14005	SAMHD1
ASCL2	KLRC2	LIF	RAMP3
TMEM155	FCRL6	CPD	CD5
SLC27A2	GBP5	MAF	TNFRSF4
LCK	ELF3	RORA	DUSP5
GBP2	NKG7	IL1RL1	AHR
GPR171	CD8B	LPAR3	CCR6
CST7	HAMP	B930095G15RIK	STAT5A
IRF1	CXCL9	ARMCX6	IRF8
CD247	LAG3	JAML	HIF1A
CD3D	CCL4	SERPINA3G	STAT4
HSD11B1	IL32	IKZF4	NSF
GBP1P1	SERPINA1	ATP2B4	STAT3
ICOS	CD3G	ELL2	PICALM
TOX2	CHI3L1	GM37368	PIM1
CCL4L1	KIF19	IL2	ICOS
TIGIT	CXCL2	FRMD4B	DOCK10
CCL5	CD8A	GM17322	SATB1
CD2	DTHD1	NEB	SDF4
DTHD1	SLA2	LY6A	CHMP4B
FCRL6	SIT1	PIP5K1B	LY6A
LILRA3	UNC5A	PLAUR	IRF4
CD3E	HSD11B1	RGS1	IL17F
SLAMF7	MT1E	PLSCR1	IL1RN
CXCL10	CCL8	RAB20	CHD7
GZMK	SIRPG	GBP5	LINGO4
FCRL3	SKAP1	TMEM35A
PSTPIP2	CD7	TNFRSF26
RARRES3	CST7	AP5B1
SERPINA1	ASGR1	CREM
ETV7	LILRA3	CXCR3
CD3G	CCL5	IIGP1
CTLA4	CD3D	NRP1
CTNND2	SIGLEC11	STAT4
LILRB1	IDO1	PRDM1
CD274	SLC6A1	GLRX
IKZF3	NTSR1	PXMP4
CP	LCK	GM43237
HS3ST3B1	MT1L	NKG7
SKAP1	CD247	GM43753
PLA2G2D	FBP1	GLIPR2
MIAT	CTAGE1	F730043M19RIK
TNIP3	GBP1P1	RELL1
SLAMF6	TNIP3	PDE4B
DBH	CD2	FRAT2
ITGAL	ZAP70	GBP2
IL2RG	RAB37	ACSL6
GCH1	GPR171	LDHD
BATF	CCL4L1	TGM2
SH2D1A	GNLY	ARID5B
CCR5	THEMIS	PDE11A
	TNFRSF9	RORC
	LRG1	ARHGEF10
	ANKRD22	ARAP2
	TOX2	TBKBP1
	GBP1	TRPS1
	FXYD1	KLF6
	FAM179A	CENPI
	OTOF	ITGB8
	ASCL2	FES
	GLDC	SEMA7A
	UBE2QL1	TMCC3
	VNN1	CASP6
	CTLA4	TREML2
	FASLG	LBH
	KLHDC7B	NFIL3
	SLC2A6	SOCS1
	SLFN12L	HS3ST3B1
	CCR5	IL18RAP
	RARRES3	TRIB2
	TMEM176A	GM12250
	ADAMTS9-AS2	TMEM140
	S1PR4	TBX21
	CXCL10	KCNF1
	ABCD2	ID2
	TMEM176B	ICOS
	GZMK	ELOVL6
	SIGLEC16	ASB2
	IL2RA	KCTD12
	CFB	GM37039
	FCGR1A	RNASEL
	GPR132	GM8000
	LY9	PTPN4
	CD3E	TENT5C
	CRTAM	ABCD4
	CD80	GBP3
	SH2D1A	ZFP703
	NUDT16P1	TNIP3
	RHOH	GBP7
	FAM26F	CSRNP1
	TIGIT	A430072P03RIK
	LY75	ENC1
	IRF1	DDR1
	ITGAL	LPXN
	OXER1	KLHL6
	TBC1D10C	IGTP
	CD244	IL18R1
	GCH1	APAF1
	FCGR1CP	FOSL1
	IKZF3	GM37266
	IL12RB1	ANGPTL2
	GBP2	IL7R
	C1S	KAT2B
	CD27	SSH2
	TARP	GM14718
	RARRES2	MARCKS
	FCGR1B	DOP1B
	PSTPIP1	IRGM1
	CXCR3	AGPAT4
	IL10	GM37745
	MIAT	CEBPB
	SLC16A13	A430078G23RIK
	CD5	GM44292
	MYO7A	STK38L
	HLA-F	SIK3
	ZNF831	IGFBP4
	PDCD1LG2	FOXP3
	ABCB1	GM15558
	GADD45G	RUNX2
	ZC3H12D	KLHL3
	KIAA1324	TENT5A
	KLRD1	ARID5A
	RGS9	FURIN
	CCL3	RAMP3
	UBASH3A	ATF6
	CTSW	HIF1A
	KMO	TRP53INP1
	PTPN7	RETREG1
	SLAMF7	OAS2
	ITK	5830444F18RIK
	TPRG1	SATB1
	IL2RG	IRF8
	SLC14A1	GM43982
	CD38	E430014B02RIK
	GPR68	PML
	SLAMF1	RNF125
	BATF	CHST2
	LOC606724	GM37248
	C5AR2	CEMIP2
	RAC2	MAPKBP1
	HAAO	FOSL2
	TLR8	HK2
	JAKMIP2	MICAL1
	SLAMF6	MXD1
	PTPRCAP	HK1
	EPHA1	GADD45G
	RASGRP1	GM19585
	LILRB1	MCTP2
	ABCC9	CDKN1A
	VNN2	POU6F1
	AIM2	2010111I01RIK
	SULT1A1	IL10RA
	IFITM10	GK
	CD72	C230085N15RIK
	TNFSF14	GM43011
	DNAJC5B	MFHAS1
	CORO1A	SAMD4
	CD96	IL6ST
	HCST	TANC1
	MYO1G	CALCRL
	ARHGAP9	CHMP4B
	IL21R	IL2RA
	SECTM1	ZEB2
	PIK3AP1	TIPARP
	PTPN22	PELI1
	PATL2	ETV6
	C4B_2	VPS54
	SOWAHD	TNFAIP8
	MAP3K7CL	KLHDC2
	CD6	MAP3K8
	SPOCK2	GPR68
	CIITA	CD53
	NCF1	DLG3
	RASAL3	IRGM2
	2001-09-01	IFI47
	CD274	S100A6
	HLA-H	CALHM6
	SPN	GIMAP1OS
	TNF	IRF4
	FCN1	GM37593
	HK3	GM42514
	PLEK	SLAMF7
	IL2RB	AIG1
	PSMB9	GM42735
	RIPK3	SYDE2
	OCIAD2	GM42463
	SOD2	CLIC4
	CA2	IFI203
	SMCO4	SAMHD1
	SAMSN1	GM43005
	BIRC3	IFI208
	ITGB2	ZBP1
	AKAP5	SLFN10-PS
	PSD4	TOX2
	HLA-B	GM43010
	OASL	CAMK2D
	NCF1B	LANCL2
	HLA-DQB1	SNORA68
	ACAP1	AW112010
	DHRS3	GM37881
	CHST7	AHR
	SERPING1	FAM241A
	TNFRSF4	S100A4
	PSTPIP2	GGTA1
	ZBTB32	DOCK10
	SLAMF8	A630081D01RIK
	NLRC3	GM42515
	CD300LF	SAT1
	NCF1C	GFI1
	C2	PGM2
	APBB1IP	GM37176
	ANPEP	GBP4
	PTPRC	ACVR1B
	P4HTM	CDK6
	HCG26	GM43761
	CD300C	MLLT3
	C19orf38	CD9
	KYNU	GM38062
	DOK2	ANKRD50
	C16orf54	METRN
	GPR65	IQGAP2
	TOX	SYTL3
	NKAPP1	CD40LG
	INHBB	DAP
	CD300A	IL2RB
	IGFLR1	GM26771
	ODF3B	GM43009
	SQRDL	KIF15
	SLC6A12	CARHSP1
	HLA-DRA	GM36931
	HCP5	SGK1
	SASH3	YPEL5
	SNX20	ELK1
	APOL3	CHD7
	PTPN6	GM37645
	OSCAR	PRELID2
	CD163	IL12RB1
	MYO1F	STAT2
	LINC00649	GM1966
	CYTH4	PQLC1
	CTSS	SNORA57
	FLT3LG	RAB11FIP3
	SLC15A3	FOXO1
	CD14	IFI206
	HLA-L	TWSG1
	KCNMB1	MLEC
	CD48	HILPDA
	LSR	MLLT11
	EPSTI1	PTGFRN
	LILRB4	EEA1
	SAMD3	GIMAP9
	RLTPR	MAFF
	THSD4	SNTB2
	HLA-DOA	LITAF
	LEPR	RRAS2
	ARNTL2	ADAT2
	PARP15	PARP14
	EOMES	GPR146
	DPYD	IFI214
	SLA	SMAD3
	SIGLEC14	CCR7
	CD53	LMNB1
	MIR155HG	PRAG1
	ATF5	GM43006
	GBP4	SLC41A1
	GFI1	BHLHE40
	NLRC5	CHSY1
	GMFG	GCC1
	CD74	FBXO25
	CCRL2	RPS6KA3
	FERMT3	ANXA7
	FAM20C	MAP2K3
	HLA-DPA1	GIMAP4
	GGT5	GM11737
	GCHFR	SPRY1
	TTC39B	TRIM30A
	HLA-DRB1	KLHL24
	KCNMA1	MAD2L1BP
	HLA-C	GIMAP5
	APOL6	SLC2A1
	HLA-DMB	GM23722
	APOL1	ATXN7L1
	STX11	GIMAP3
	CYFIP2	ALCAM
	HSD3B7	RNF149
	TRAF3IP3	PSMB9
	NTN4	GRHL1
	IRF8	TAP1
	SPI1	ABLIM1
	LCP2	TOLLIP
	BIN2	2310010J17RIK
	PCED1B-AS1	JUNB
	CD84	ELMOD2
	TNFRSF1B	BCL2
	THBS1	ZFP281
	TYMP	CD247
	LAIR1	RAB11FIP1
	CXCL16	TRAF4
	AGAP2	CD48
	HLA-DMA	TNFRSF4
	CYBA	PLA2G12A
	GBP3	ZEB1
	IL18BP	HCCS
	TUBA4A	BICDL1
	HLA-DRB5	APOBEC3
	LCP1	GPR18
	IKZF1	BATF
	SLC47A1	GRAMD3
	TMC8	OSBPL9
	LLGL2	GIMAP8
	ADAM28	EGR2
	GALM	CTSA
	VAV1
	ARHGAP30
	CARD11
	P2RY14
	SCIMP
	IL15
	FAM20A
	PSMB10
	PILRA
	RCSD1
	IFITM1
	FGD2
	HLA-DPB1
	TAP1
	C1RL
	C12orf75
	HLA-DRB6
	LAPTM5
	LOC100506585
	HAVCR2
	TNFAIP8L2
	GJD3
	TGM2
	IPCEF1
	CD28
	STAT4
	ABI3
	FYB
	GIMAP4
	CCDC64
	ITGB7
	UBE2L6
	SCARF1
	GIMAP6
	SSTR2
	HCLS1
	ARHGAP15
	WAS
	B2M
	UNC13D
	FAM107B
	RILPL2
	MYLK
	SLC41A2
	TNFRSF10A
	KDM8
	VASN
	AKNA
	HLA-E
	KBTBD8
	MFNG
	TNFAIP3
	TC2N
	SLC31A2
	CCDC88B
	NCKAP1L
	ISG20
	PLEKHF1
	SLCO2B1
	CD86
	LRRC25
	DENND1C
	GIMAP2
	ACSL5
	JAK3
	ANKRD29
	CA11
	AIM1
	CD1D
	CD4
	NR1H3
	VAMP5
	WISP1
	LAMP3
	CEBPD
	FMNL1
	RASSF5
	HMHA1
	LAT2
	SUSD3
	CABP4
	TFEC
	TRG-AS1
	DYSF
	CD226
	PSMB8-AS1
	GADD45B
	DRAM1
	NAAA
	PROX1
	RASGEF1B
	APOBEC3G
	STAT1
	IL4R
	ID2
	INPP5D
	TRIM22
	SNORD89
	EVL
	RAB20
	MAFB
	SYTL3
	MAP4K1
	GLRX
	PZP
	DOCK8
	CD40
	LPAR5
	PLIN2
	FUOM
	ADAP2
	RASSF4
	LOC100499489
	BCL3
	MAP3K8
	SLC9A7
	PARP12
	LYN
	FTL
	TLR2
	AMPD3
	MAPK13
	VAMP8
	MFSD2A
	TCIRG1
	KCNK6
	RASSF7
	SLC8A1
	ZC3H12A
	PRR5L
	TBC1D2
	PSMB8
	STARD4
	UBA7
	MVP
	IRAK2
	UBASH3B
	FBXO6
	CD82
	RPS6KA1
	TNFSF13
	LOC728752
	ADAP1
	SEMA4D
	GCNT1
	SLC29A3
	NFKBIA
	NAT1
	ARNTL
	PTK2B
	ARRB2
	PARP14
	REC8
	HLA-A
	ATF7IP2
	TAPBPL
	DTX3L
	SCPEP1
	CSF1
	SP140L
	BTN3A3
	TRIM21
	SLC9A3R1
	FLVCR2
