## Supplementary Table 5 for "Antigen and Checkpoint Receptor Recalibration of T Cell Receptor Signal Strength"

### Sheet: TCR.strong scores
	TNFRSF4 (FPKM)	STAT4 (FPKM)	IRF8 (FPKM)	ICOS (FPKM)	TNIP3 (FPKM)	Sample Total (FPKM)	TNFRSF4 (TPM)	STAT4 (TPM)	IRF8 (TPM)	ICOS (TPM)	TNIP3 (TPM)	TCR.strong score	Response	Ipi status (Prog/Naïve)	Pre/On	Paired analysis	Survival (weeks)	Dead (1)/ Alive (0)
Pt1_On_AD174047.6	0.397272	1.26396	5.4391	0.806942	0.244247	337859	1.20545	3.77068	16.1283	2.418	0.752522	2.66089	PD	P	On	Yes	22.8571	1
Pt10_On_E9047632.6	0.736647	0.975468	13.9493	0.710645	0.286731	338223	2.20756	2.91366	41.2724	2.13068	0.877324	3.46049	SD	N	On	Yes	36.5714	1
Pt101_On_AD681975.5	6.9465	12.4565	138.812	18.5763	1.29895	376860	18.4591	33.0799	368.365	49.3188	3.47331	32.8974	PR	P	On	Yes	119.143	0
Pt103_On_AE134059.6	0.919798	0.607263	4.63913	1.32807	0.0780001	390426	2.38149	1.581	11.9078	3.4272	0.225395	2.03189	PD	P	On	Yes	69.1429	0
Pt106_On_AD513626.6	1.76343	0.837143	6.68225	1.02494	0.196273	395927	4.47918	2.13964	16.9027	2.61396	0.520986	2.94255	PD	P	On	Yes	13	1
Pt108_On_AE373243.6	0.755181	0.395768	11.6363	1.43188	0.131561	427901	1.78822	0.948275	27.2172	3.36966	0.330827	2.19926	SD	P	On	No	130.429	0
Pt11_On_AD314068.6	0.445936	2.11417	17.5126	5.75122	1.28574	358660	1.27122	5.92252	48.8558	16.0632	3.61274	7.34282	PD	N	On	Yes	119.571	1
Pt13_On_AD314067.6	0.546187	1.52482	18.0556	5.82446	1.7977	331887	1.67583	4.62453	54.4328	17.5796	5.44671	8.34182	PD	N	On	No	40	1
Pt17_On_E9261162.5	0.169462	0.0752433	0.839393	0	0.00746168	349229	0.513882	0.24409	2.4322	0.0286345	0.0500007	0.212841	PD	P	On	Yes	8.14286	1
Pt18_On_E9261163.5	2.54144	10.7949	158.492	20.689	1.09343	363192	7.02504	29.7498	436.413	56.9919	3.03816	27.5227	PR	N	On	Yes	153.286	0
Pt2_On_AD174046.6	0.703008	1.33141	10.0224	3.33419	0.804816	339522	2.10004	3.95087	29.5486	9.84972	2.3999	5.65737	SD	P	On	Yes	39.2857	1
Pt23_On_AD486568.8	2.29993	2.09764	11.739	2.2629	0.970559	378578	6.10159	5.56725	31.0345	6.00377	2.59011	6.96521	NE	N	On	Yes	7.42857	1
Pt26_On_AD467915.5	0.307983	1.24988	2.33644	2.06408	0.00839486	318528	0.998289	3.95534	7.36653	6.51147	0.0577497	1.61356	SD	P	On	Yes	136	0
Pt27_On_AD467934.5	0.891049	0.988315	7.94777	0.628016	0.442039	358415	2.51398	2.78536	22.2027	1.78011	1.26122	3.22535	PD	N	On	Yes	67.8571	1
Pt28_On_AD167375.7	0.740229	3.59202	14.6159	4.02497	0.971012	353550	2.12199	10.1881	41.3686	11.4127	2.77474	7.77005	PD	N	On	Yes	105.714	1
Pt3_On_E9047638.6	2.81861	1.95369	7.46196	2.31424	2.11938	414785	6.81947	4.73425	18.0141	5.60348	5.13369	6.99359	PR	N	On	Yes	163.429	0
Pt30_On_AD505620.6	2.88596	5.38943	64.1765	11.5089	1.73538	364111	7.95352	14.8291	176.283	31.6357	4.79355	19.9409	CR	N	On	Yes	150.429	0
Pt31_On_AD467932.6	0.610102	3.24372	19.5969	9.08513	0.485512	362260	1.71176	8.98171	54.1238	25.1066	1.36784	7.78399	PD	N	On	Yes	137.286	0
Pt32_On_E9414883.5	0.0453551	1.46811	9.26637	0.179812	9.97794	436662	0.126769	3.38503	21.2439	0.434688	22.8734	2.463	PD	P	On	No	16.2857	0
Pt34_On_AD485757.6	0.850873	1.8806	70.0897	2.56711	0.330825	399961	2.15239	4.72697	175.266	6.4434	0.852145	6.28299	PR	P	On	Yes	119.143	0
Pt36_On_AD495182.6	1.81498	0.912801	14.5935	0.820545	0.67959	381795	4.78001	2.41701	38.2495	2.17537	1.80618	4.44555	SD	P	On	Yes	154.429	0
Pt37_On_AD495183.5	2.34555	2.32324	13.293	9.0789	1.23139	542559	4.34155	4.30043	24.519	16.7519	2.28803	7.06053	SD	P	On	Yes	92.2857	1
Pt38_On_E9414881.5	0.447858	1.28725	2.45911	0.144521	0.00596181	334642	1.3682	3.87653	7.37838	0.461751	0.0476982	0.970717	SD	P	On	Yes	23.8571	1
Pt4_On_E9047643.7	1.50337	4.98064	30.3542	11.7564	1.98009	364208	4.15525	13.7027	83.3704	32.3068	5.46416	15.2984	SD	N	On	Yes	90.4286	1
Pt44_On_AD167376.6	0.573259	2.00969	9.62487	1.87498	0.344546	307197	1.89865	6.5746	31.3639	6.13606	1.15413	4.88178	PR	N	On	Yes	156.143	0
Pt46_On_AD781834.6	0.341662	2.0354	36.297	1.39557	0.40892	424182	0.829035	4.82199	85.5931	3.31361	0.987594	4.07215	PD	P	On	Yes	32.4286	1
Pt47_On_AD530367.6	1.05935	1.01652	9.00004	2.32309	0.439407	318771	3.3546	3.22023	28.2649	7.31902	1.40981	5.00816	PD	P	On	Yes	102.571	1
Pt48_On_E9047631.6	0.0975322	1.82965	7.28055	0.161112	0.0767639	394589	0.272517	4.66221	18.4763	0.433647	0.219885	1.17486	CR	P	On	Yes	149.429	0
Pt49_On_AD681976.5	2.12852	4.32112	27.8026	9.52044	1.9426	381418	5.60676	11.3553	72.9191	24.9869	5.11932	14.2802	PR	P	On	Yes	118.143	0
Pt5_On_E9047635.6	0.372343	0.816494	8.28805	1.46592	0.266416	345284	1.10733	2.39366	24.0325	4.27449	0.800546	2.9355	PD	N	On	Yes	31.7143	1
Pt52_On_AD530365.6	0.938522	1.14229	5.70247	1.03037	0.132238	341313	2.77904	3.37605	16.7367	3.04815	0.416739	2.88386	PD	P	On	Yes	68	1
Pt58_On_AE045812.10	0.269469	2.55678	16.3021	5.00526	2.01377	325087	0.859675	7.89567	50.1777	15.4275	6.22534	7.99721	SD	P	On	No	71.2857	1
Pt62_On_AD635728.5	0.0451519	0.311726	4.7237	0.298343	0.0861511	376426	0.146514	0.854686	12.5754	0.819133	0.255432	0.80088	PD	N	On	Yes	67.4286	1
Pt65_On_AD796996.5	1.19251	1.65075	14.5337	4.63681	0.93639	347168	3.46376	4.78372	41.8923	13.3849	2.72603	7.59834	SD	P	On	Yes	98.8571	0
Pt67_On_AD530366.6	0.0765183	0.798913	6.06777	0.619358	0.142349	444264	0.194745	1.82079	13.6805	1.41663	0.342925	1.18702	SD	P	On	Yes	147.429	0
Pt68_On_AD635729.6	0.239136	0.198479	1.84402	0.351133	0.0304186	351981	0.70781	0.5923	5.2674	1.026	0.114832	0.763929	PR	P	On	No	120.286	0
Pt77_On_AD733629.8	5.65992	10.5138	117.865	19.1542	1.07993	367498	15.4285	28.6363	320.749	52.1478	2.96582	29.3871	SD	N	On	Yes	67.2857	1
Pt78_On_AE148748.6	1.57824	1.49316	7.13325	0.475854	0.114021	453049	3.50567	3.31788	15.7671	1.07241	0.273748	2.21932	PD	P	On	Yes	11.1429	1
Pt79_On_AD733628.6	0.387902	0.667622	3.92375	1.85602	0.260321	337290	1.1797	2.00902	11.6628	5.53241	0.801451	2.6162	SD	P	On	Yes	31.1429	1
Pt8_On_AD167380.7	1.57509	0.758027	6.27164	0.678749	0.368479	379632	4.17533	2.02308	16.5466	1.81425	0.996962	3.02384	PD	N	On	Yes	37	1
Pt82_On_AD125218.6	1.42775	2.10239	19.2905	4.72688	0.533367	375885	3.82497	5.61979	51.3468	12.6019	1.44557	7.2555	SD	P	On	Yes	61.2857	1
Pt84_On_AD495199.6	0.0732825	0.15427	1.61489	0	0.0419476	385632	0.215964	0.425976	4.21359	0.0259315	0.134708	0.266887	PD	N	On	Yes	21.5714	1
Pt85_On_AE070989.10	0.296152	0.391636	2.84749	0.267778	0.0535328	349353	0.876342	1.14966	8.17938	0.795122	0.181858	1.03568	PD	P	On	Yes	129.143	0
Pt87_On_AD495198.6	2.58399	8.16872	77.0128	13.3356	2.52226	360294	7.19965	22.7001	213.778	37.0408	7.0283	24.6471	SD	N	On	No	139.143	0
Pt89_On_AE070987.5	1.0749	1.42042	9.55435	1.91958	0.365843	357324	3.03617	4.00314	26.7666	5.40007	1.05183	4.50124	SD	N	On	Yes	120.571	1
Pt9_On_E9047644.7	1.3328	0.195305	3.06484	0.12978	0.176673	311528	4.31035	0.659024	9.87016	0.448692	0.599216	1.4978	PD	N	On	Yes	13.1429	1
Pt92_On_AE148750.5	3.63581	5.51618	30.9159	19.4623	2.54658	407243	8.95242	13.5697	75.9396	47.815	6.27778	19.4299	SD	P	On	Yes	47.5714	1
Pt93_On_AE070988.5	0.566292	0.294826	3.00723	0.598688	0.0288134	336092	1.71469	0.906973	8.97742	1.81108	0.115485	1.23902	PD	P	On	No	121.286	0
Pt94_On_AE373242.6	0.631624	1.02405	9.74619	1.51289	0.506167	395475	1.62241	2.6147	24.6695	3.85078	1.30518	3.50101	CR	N	On	Yes	140.143	0
Pt98_On_AE086717.6	0.489564	1.29864	14.1859	3.42689	0.455376	376199	1.32793	3.47859	37.7352	9.13582	1.23705	4.55923	SD	P	On	Yes	106.714	1
Pt1_Pre_AD101148.6	1.30432	2.18797	20.2713	4.13476	1.96428	359810	3.65282	6.10871	56.3667	11.5193	5.48701	9.55152	PD	P	Pre	Yes	22.8571	1
Pt10_Pre_E9047565.6	0.125211	0.488911	3.91188	0.236382	0.0102389	350922	0.385302	1.42171	11.1759	0.7021	0.0576733	0.756579	SD	N	Pre	Yes	36.5714	1
Pt101_Pre_AD486328.5	8.04865	11.2011	144.719	21.2339	1.28022	412112	19.5545	27.204	351.189	51.5488	3.13076	31.3226	PR	P	Pre	Yes	119.143	0
Pt103_Pre_AE134058.2	6.07729	2.06347	28.5799	3.35679	0.317069	615386	9.89182	3.36939	46.4585	5.47102	0.531486	5.37886	PD	P	Pre	Yes	69.1429	0
Pt106_Pre_AD502250.5	0.583515	1.5805	10.355	1.29688	0.235325	351125	1.69032	4.52973	29.5194	3.72199	0.698682	3.57965	PD	P	Pre	Yes	13	1
Pt11_Pre_AD153352.6	0.607056	1.82491	16.886	5.69388	0.745821	343448	1.79665	5.3426	49.1951	16.6077	2.20068	7.03721	PD	N	Pre	Yes	119.6	1
Pt17_Pre_E9047563.6	0.0780851	0.0662822	1.04286	0	0	342003	0.257557	0.223046	3.07853	0.0292395	0.0292395	0.172151	PD	P	Pre	Yes	8.1	1
Pt18_Pre_E9024732.6	1.03503	3.2404	54.4582	7.95534	0.93225	388287	2.69137	8.37112	140.278	20.514	2.42668	10.9487	PR	N	Pre	Yes	153.3	0
Pt2_Pre_AD101150.6	1.4289	2.46315	16.3124	3.72472	0.656129	336596	4.27485	7.34752	48.4927	11.0956	1.97901	8.0328	SD	P	Pre	Yes	39.2857	1
Pt23_Pre_AD313075.5	2.57911	1.49965	12.1635	2.07695	0.341396	342127	7.5677	4.41255	35.5819	6.09992	1.02709	5.9479	NE	N	Pre	Yes	7.42857	1
Pt24_Pre_AD436687.5	0.236934	1.46315	39.2792	1.09589	0.339059	415723	0.593988	3.5436	94.5081	2.66016	0.839642	3.38484	PD	N	Pre	No	21.2857	0
Pt26_Pre_AD467789.6	0.216285	2.11499	4.73866	3.32507	0.0660285	314131	0.720351	6.76464	15.1168	10.6168	0.242028	2.85379	SD	P	Pre	Yes	136	0
Pt27_Pre_AD453873.5	0.580961	0.986293	8.80683	0.455849	0.457253	390872	1.5119	2.5489	22.5568	1.19182	1.19541	2.62166	PD	N	Pre	Yes	67.8571	1
Pt28_Pre_AD297619.6	0.180096	2.17359	5.84137	0.941176	0.374868	349510	0.543894	6.24758	16.7417	2.72146	1.10117	2.7947	PD	N	Pre	Yes	105.714	1
Pt29_Pre_AD497504.5	1.34246	0.681223	12.2648	0.916282	0.388442	356184	3.7971	1.94063	34.462	2.60057	1.11864	3.74713	PD	N	Pre	No	39	1
Pt3_Pre_E9024733.3	0.538081	0.607351	1.48444	1.12427	0.582707	348727	1.57166	1.7703	4.28541	3.25262	1.69963	2.31099	PR	N	Pre	Yes	163.429	0
Pt30_Pre_AD497503.5	0.0998964	1.1815	3.20041	0.946101	0.152484	388673	0.282748	3.06556	8.25993	2.45991	0.418049	1.49076	CR	N	Pre	Yes	150.429	0
Pt31_Pre_AD453872.5	0.806214	1.83464	12.7474	3.63829	0.284746	376629	2.16716	4.89777	33.8726	9.6867	0.782588	4.86507	PD	N	Pre	Yes	137.286	0
Pt34_Pre_AD466985.6	0.752417	2.11158	53.5551	4.3933	0.571324	396773	1.92154	5.34708	135.002	11.0978	1.46513	7.4241	PR	P	Pre	Yes	119.143	0
Pt36_Pre_AD467095.6	0.428656	0.83814	21.6306	0.00976678	0.0761483	329493	1.33131	2.57408	65.6784	0.0599915	0.261457	1.28695	SD	P	Pre	Yes	154.429	0
Pt37_Pre_AD502452.5	0.672874	0.743732	6.89698	0.747314	0.114728	412271	1.65637	1.82825	16.7535	1.83694	0.30254	1.95	SD	P	Pre	Yes	92.2857	1
Pt38_Pre_E9200719.6	0.454221	1.10161	2.06132	0.085751	0.0222857	345621	1.34315	3.21627	5.99302	0.27704	0.0934136	0.923028	SD	P	Pre	Yes	23.8571	1
Pt39_Pre_AD485899.5	0	0.628108	0.621994	0	0	401641	0.0248978	1.58875	1.57353	0.0248978	0.0248978	0.131004	PD	P	Pre	No	23.7143	1
Pt4_Pre_E9021023.6	0.776025	0.558781	4.34607	0.530443	0.206785	372813	2.10836	1.52565	11.6843	1.44964	0.581484	1.996	SD	N	Pre	Yes	90.4286	1
Pt44_Pre_AD467790.6	0.140857	2.81697	11.2201	3.56465	0.911094	331402	0.455208	8.53033	33.8866	10.7864	2.77938	5.23849	PR	N	Pre	Yes	156.143	0
Pt46_Pre_AD467096.6	0.54171	1.75408	49.8055	1.72858	0.257139	410124	1.34523	4.30133	121.464	4.23915	0.651363	4.54559	PD	P	Pre	Yes	32.4286	1
Pt47_Pre_AD506073.6	1.12857	0.935586	12.1573	2.77945	0.494989	312410	3.64447	3.02675	38.9467	8.92882	1.61643	5.73438	PD	P	Pre	Yes	102.571	1
Pt48_Pre_E9047561.7	0.0738493	1.88561	8.31304	0.566036	0.185997	380782	0.220203	4.97822	21.8578	1.51277	0.514722	1.79544	CR	P	Pre	Yes	149.429	0
Pt49_Pre_AD667851.6	2.03014	3.1842	21.3035	4.84514	0.71979	389428	5.23881	8.20229	54.7302	12.4674	1.87401	8.87132	PR	P	Pre	Yes	118.143	0
Pt5_Pre_E9021022.6	0.757457	1.5624	20.8647	3.60355	0.953866	398561	1.92557	3.9452	52.3751	9.06649	2.41836	6.13964	PD	N	Pre	Yes	31.7143	1
Pt52_Pre_AD506075.6	0.946493	1.2492	6.58258	0.958274	0.139815	358061	2.67132	3.51672	18.4119	2.70422	0.418406	2.8729	PD	P	Pre	Yes	68	1
Pt59_Pre_AD823915.5	1.62329	1.43946	17.1995	3.05117	1.56969	376797	4.33467	3.8468	45.6732	8.1242	4.19243	7.63471	SD	N	Pre	No	101.143	1
Pt62_Pre_AD608303.5	0.206929	0.259423	2.94586	0.210353	0.0273342	477137	0.454648	0.564666	6.19499	0.461823	0.0782463	0.564793	PD	N	Pre	Yes	67.4286	1
Pt65_Pre_AD793919.6	1.30804	2.05084	12.1418	3.55039	0.374368	360459	3.65657	5.71726	33.7121	9.87737	1.06633	5.94451	SD	P	Pre	Yes	98.8571	0
Pt66_Pre_AD667850.6	0.942308	0.965563	1.87812	0.466976	0.0385276	382816	2.48764	2.54838	4.93217	1.24596	0.126765	1.37632	PD	N	Pre	No	77.4286	1
Pt67_Pre_AD506074.6	0.354202	0.643773	5.4759	0.399246	0.286233	453998	0.802211	1.44004	12.0835	0.901427	0.652499	1.52361	SD	P	Pre	Yes	147.429	0
Pt72_Pre_AD793922.5	4.52715	0.0789836	2.35568	0.0945878	0	349584	12.9787	0.254542	6.76712	0.299178	0.0286055	0.718381	PR	N	Pre	No	110	1
Pt76_Pre_AD667852.6	3.56388	0.130547	0.973389	0.0488558	0.423236	424085	8.42727	0.331413	2.31885	0.138783	1.02158	0.983077	NE	N	Pre	No	1.42857	1
Pt77_Pre_AD733591.7	3.0376	5.20628	57.6007	8.74373	0.97111	383386	7.94916	13.6058	150.268	22.8327	2.55906	15.6859	SD	N	Pre	Yes	67.2857	1
Pt78_Pre_AD467018.5	0.620301	1.48972	0.627826	0.00999675	0	482340	1.30676	3.10927	1.32236	0.0414578	0.0207323	0.341108	PD	P	Pre	Yes	11.1429	1
Pt79_Pre_AD733587.5	0.328051	0.308843	3.77672	0.916309	0.162173	356531	0.948167	0.894292	10.621	2.59812	0.482912	1.6241	SD	P	Pre	Yes	31.1429	1
Pt8_Pre_AD153354.6	0.999188	1.33211	8.48058	0.796146	0.285972	338068	2.98516	3.96993	25.115	2.38457	0.875482	3.61966	PD	N	Pre	Yes	37	1
Pt82_Pre_AD823914.8	0.43492	1.06324	13.8161	1.42538	0.109539	366238	1.21484	2.93044	37.7516	3.91925	0.326396	2.79941	SD	P	Pre	Yes	61.2857	1
Pt84_Pre_AD486532.5	0.0815054	0.188185	1.50841	0	0	380105	0.240737	0.521394	3.99471	0.0263085	0.0263085	0.203272	PD	N	Pre	Yes	21.6	1
Pt85_Pre_AD486329.5	0.123005	0.0603271	1.67539	0.0361227	0.00782324	363448	0.365953	0.1935	4.63721	0.126903	0.0490393	0.289785	PD	P	Pre	Yes	129.1	1
Pt89_Pre_AE070951.5	0.910663	1.4199	3.2692	0.229606	0.390954	357262	2.577	4.0024	9.17872	0.670673	1.1223	2.34729	SD	N	Pre	Yes	120.6	1
Pt9_Pre_E9021024.6	0.752038	0.18619	4.73794	0.113876	0.170396	309192	2.46461	0.634525	15.356	0.400644	0.583443	1.41204	PD	N	Pre	Yes	13.1429	1
Pt90_Pre_AD467873.6	0.69857	1.29981	3.98514	3.10184	3.20694	436299	1.62405	3.00209	9.15687	7.13236	7.37325	4.72207	PD	P	Pre	No	24.8571	1
Pt92_Pre_AE134060.5	2.00787	2.20531	15.3568	4.75308	0.649617	374340	5.39047	5.9179	41.0503	12.7239	1.76208	7.82621	SD	P	Pre	Yes	47.5714	1
Pt94_Pre_AD732850.6	0.988986	1.42577	11.4684	1.64976	0.0649628	386942	2.58175	3.71055	29.6644	4.28943	0.193731	2.98289	CR	N	Pre	Yes	140.1	0
Pt98_Pre_AD733586.8	0.218985	0.361147	4.52873	0.40308	0.125349	402148	0.569405	0.922913	11.2862	1.02718	0.336566	1.15444	SD	P	Pre	Yes	106.7	1
